# A Conserved Motif as an Evolutionary Kernel for β-Sheet Oligomerization Revealed by Divergence Analysis of Helix-to-Sheet Transitions in EAA1 Isoforms

**DOI:** 10.1101/2025.10.02.679742

**Authors:** Alper Karagöl, Taner Karagöl

## Abstract

Helix-to-β-sheet transitions are rare in membrane transporters, yet we recently identified certain truncated isoforms of the human glutamate transporter *SLC1A3* that self-assemble into β-sheet-rich oligomers. Here, we investigate the evolutionary origins of this structural adaptation. Using BLAST homology analysis, we demonstrate that the oligomer-forming splice isoform A0A7P0Z4F7 is conserved across distantly related mammals, including the Egyptian rousette bat (*Rousettus aegyptiacus*) and the long-finned pilot whale (*Globicephala melas*), with E-values of 2e-12 and 3e-10, respectively. More distant homology was detected in bacterial proteins, indicating an origin potentially extending back 2–3 billion years. Phylogenetic reconstruction identified the evolutionary breakpoint at which β-sheet oligomerization first emerged, likely driven by truncation-induced destabilization of helix packing. This structural exaptation may have persisted through constrained neutral evolution, with β-sheet assemblies stabilized in the absence of functional transport activity. We also identify a highly conserved 10-residue motif (WLDSLLAIDA), absolutely preserved across unrelated proteins, including transcriptional regulators and ATPases. Our findings further suggest that the persistence of β-sheet isoforms can be framed within an evolutionary game-theoretic landscape, where alternative folding strategies coexist as stable equilibria sustained by conserved motifs. Such conservation highlights fundamental biophysical constraints on protein folding and oligomerization, with possible implications for the functional evolution of neural glutamate transporters and their roles in disease.
