## Supplementary Table S1 for "A Conserved Motif as an Evolutionary Kernel for β-Sheet Oligomerization Revealed by Divergence Analysis of Helix-to-Sheet Transitions in EAA1 Isoforms"

Query_ID	Subject_ID	Percent_Identity	Alignment_Length	Mismatches	Gap_Openings	Query_Start	Query_End	Subject_Start	Subject_End	E_value	Bit_Score	Percent_Positives
A0A7P0Z4F7	KAF6127198.1	95.238	21	1	0	2	22	109	129	3.77e-11	68.1	95.24
A0A7P0Z4F7	XP_030699506.1	90.909	22	2	0	1	22	108	129	2.94e-10	65.5	90.91
A0A7P0Z4F7	XP_014312525.2	100	11	0	0	2	12	109	119	0.7	38.8	100
A0A7P0Z4F7	HZE12409.1	72.222	18	5	0	4	21	135	152	0.71	38.8	72.22
A0A7P0Z4F7	WP_209430687.1	65	20	4	1	1	17	410	429	1.4	38	75
A0A7P0Z4F7	HJM58404.1	65.217	23	1	2	6	21	519	541	2	37.5	65.22
A0A7P0Z4F7	MBJ76451.1	65.217	23	1	2	6	21	519	541	2	37.5	65.22
A0A7P0Z4F7	MDP6384877.1	65.217	23	1	2	6	21	519	541	2	37.5	65.22
A0A7P0Z4F7	MDP6738567.1	65.217	23	1	2	6	21	519	541	2	37.5	65.22
A0A7P0Z4F7	MEQ1896612.1	68.421	19	2	1	3	21	177	191	2.8	37.1	68.42
A0A7P0Z4F7	MCC6555347.1	83.333	12	2	0	2	13	226	237	2.8	37.1	91.67
A0A7P0Z4F7	HEY3684526.1	92.308	13	0	1	8	19	302	314	2.8	37.1	92.31
A0A7P0Z4F7	HRG14368.1	63.158	19	6	1	4	21	222	240	3.9	36.7	73.68
A0A7P0Z4F7	EYF00298.1	70.588	17	5	0	2	18	403	419	4	36.7	70.59
A0A7P0Z4F7	WP_231512010.1	70.588	17	5	0	2	18	413	429	4	36.7	70.59
A0A7P0Z4F7	MBK8207561.1	65	20	3	1	3	18	110	129	7.8	35.8	65
A0A7P0Z4F7	MEM6629210.1	54.167	24	6	2	1	21	41	62	7.8	35.8	66.67
A0A7P0Z4F7	MEM9721632.1	54.167	24	6	2	1	21	41	62	7.8	35.8	66.67
A0A7P0Z4F7	WP_370144541.1	73.684	19	2	2	4	20	413	430	7.9	35.8	78.95
A0A7P0Z4F7	MBX9584657.1	50	30	4	2	3	21	245	274	7.9	35.8	50
A0A7P0Z4F7	HET9369145.1	90.909	11	1	0	8	18	279	289	7.9	35.8	100
A0A7P0Z4F7	MEO6604798.1	73.684	19	1	2	6	20	29	47	11	35.4	73.68
A0A7P0Z4F7	WP_313952797.1	56.522	23	4	1	2	18	18	40	11	35.4	60.87
A0A7P0Z4F7	MCR5532773.1	70.588	17	1	1	1	17	456	468	11	35.4	70.59
A0A7P0Z4F7	HEY3035445.1	100	10	0	0	3	12	464	473	11	35.4	100
A0A7P0Z4F7	HEY3034229.1	100	10	0	0	3	12	102	111	11	35.4	100
A0A7P0Z4F7	HEX7269988.1	100	10	0	0	3	12	406	415	11	35.4	100
A0A7P0Z4F7	HEV8279095.1	100	10	0	0	3	12	406	415	11	35.4	100
A0A7P0Z4F7	HKA97086.1	100	10	0	0	3	12	405	414	11	35.4	100
A0A7P0Z4F7	MCO6411555.1	75	16	2	1	4	17	109	124	16	35	81.25
A0A7P0Z4F7	WP_134083269.1	75	16	2	1	4	17	109	124	16	35	81.25
A0A7P0Z4F7	TDY01525.1	75	16	2	1	4	17	110	125	16	35	81.25
A0A7P0Z4F7	QEP42666.1	75	16	2	1	4	17	111	126	16	35	81.25
A0A7P0Z4F7	MDT8385172.1	75	16	2	1	4	17	111	126	16	35	81.25
A0A7P0Z4F7	MBQ6978434.1	70.588	17	1	1	1	17	468	480	16	35	70.59
A0A7P0Z4F7	HSM09463.1	60.87	23	1	2	4	18	866	888	16	35	60.87
A0A7P0Z4F7	MBI1388009.1	76.923	13	3	0	8	20	1006	1018	16	35	84.62
A0A7P0Z4F7	BCX02016.1	52.381	21	2	1	2	14	60	80	22	34.6	57.14
A0A7P0Z4F7	WP_071992362.1	43.333	30	2	1	2	16	115	144	22	34.6	43.33
A0A7P0Z4F7	HRQ83244.1	81.25	16	1	2	4	19	218	231	22	34.6	81.25
A0A7P0Z4F7	MEM7096709.1	78.571	14	1	1	11	22	271	284	22	34.6	85.71
A0A7P0Z4F7	HZM45501.1	75	16	3	1	7	21	44	59	22	34.6	81.25
A0A7P0Z4F7	HMN89661.1	84.615	13	1	1	10	21	306	318	22	34.6	84.62
A0A7P0Z4F7	MEM9190407.1	63.158	19	7	0	3	21	46	64	22	34.6	63.16
A0A7P0Z4F7	WP_231438464.1	80	15	2	1	8	22	79	92	22	34.6	80
A0A7P0Z4F7	MEO2162503.1	60.87	23	2	2	6	21	474	496	22	34.6	60.87
A0A7P0Z4F7	MCO6492979.1	78.571	14	0	1	1	11	218	231	22	34.6	78.57
A0A7P0Z4F7	HIF41326.1	60.87	23	2	2	6	21	519	541	22	34.6	60.87
A0A7P0Z4F7	MBO5129640.1	50	34	3	3	2	21	565	598	22	34.6	52.94
A0A7P0Z4F7	WP_219090685.1	63.158	19	4	1	3	21	886	901	22	34.6	63.16
A0A7P0Z4F7	HEV7391086.1	78.571	14	3	0	3	16	36	49	30	34.1	78.57
A0A7P0Z4F7	WP_280292205.1	91.667	12	0	1	4	15	107	117	30	34.1	91.67
A0A7P0Z4F7	WP_371039922.1	91.667	12	0	1	4	15	109	119	30	34.1	91.67
A0A7P0Z4F7	WP_012272903.1	91.667	12	0	1	4	15	109	119	30	34.1	91.67
A0A7P0Z4F7	WP_338747024.1	91.667	12	0	1	4	15	109	119	30	34.1	91.67
A0A7P0Z4F7	MCE7761539.1	91.667	12	0	1	4	15	109	119	30	34.1	91.67
A0A7P0Z4F7	WP_406666753.1	91.667	12	0	1	4	15	109	119	30	34.1	91.67
A0A7P0Z4F7	WP_182369622.1	91.667	12	0	1	4	15	109	119	30	34.1	91.67
A0A7P0Z4F7	WP_229609235.1	91.667	12	0	1	4	15	109	119	30	34.1	91.67
A0A7P0Z4F7	WP_060514690.1	91.667	12	0	1	4	15	109	119	30	34.1	91.67
A0A7P0Z4F7	CAI3805646.1	91.667	12	0	1	4	15	109	119	30	34.1	91.67
A0A7P0Z4F7	WP_064302260.1	91.667	12	0	1	4	15	109	119	30	34.1	91.67
A0A7P0Z4F7	WP_060494541.1	91.667	12	0	1	4	15	109	119	30	34.1	91.67
A0A7P0Z4F7	WP_075933238.1	91.667	12	0	1	4	15	109	119	30	34.1	91.67
A0A7P0Z4F7	MDB9722808.1	61.111	18	4	1	2	19	176	190	31	34.1	66.67
A0A7P0Z4F7	KAG7243166.1	66.667	21	4	2	4	22	152	171	31	34.1	71.43
A0A7P0Z4F7	PYI93404.1	66.667	18	6	0	4	21	135	152	31	34.1	66.67
A0A7P0Z4F7	MBV9126790.1	84.615	13	1	1	11	22	27	39	31	34.1	84.62
A0A7P0Z4F7	MBV9656996.1	84.615	13	1	1	11	22	27	39	31	34.1	84.62
A0A7P0Z4F7	CAJ88264.1	68.421	19	6	0	4	22	1	19	31	34.1	73.68
A0A7P0Z4F7	WP_349723144.1	68.75	16	5	0	4	19	49	64	31	34.1	75
A0A7P0Z4F7	WP_105861859.1	60	20	5	1	1	17	410	429	31	34.1	70
A0A7P0Z4F7	WP_311933231.1	60	20	5	1	1	17	410	429	31	34.1	70
A0A7P0Z4F7	MDD5091416.1	61.905	21	1	2	5	18	969	989	31	34.1	61.9
A0A7P0Z4F7	WP_320394994.1	52.174	23	3	2	2	16	910	932	31	34.1	56.52
A0A7P0Z4F7	WP_053159479.1	52.174	23	3	2	2	16	910	932	31	34.1	56.52
A0A7P0Z4F7	MDB5928127.1	78.571	14	3	0	3	16	4	17	42	33.7	78.57
A0A7P0Z4F7	MEA3158090.1	78.571	14	3	0	3	16	4	17	42	33.7	78.57
A0A7P0Z4F7	HYM61933.1	61.905	21	2	2	4	21	71	88	43	33.7	66.67
A0A7P0Z4F7	WP_029886101.1	68.421	19	2	2	4	19	109	126	43	33.7	73.68
A0A7P0Z4F7	WP_173891698.1	68.421	19	2	2	4	19	109	126	43	33.7	73.68
A0A7P0Z4F7	NOY03388.1	68.421	19	2	2	4	19	109	126	43	33.7	73.68
A0A7P0Z4F7	WP_033690784.1	68.421	19	2	2	4	19	109	126	43	33.7	73.68
A0A7P0Z4F7	WP_054906103.1	68.421	19	2	2	4	19	109	126	43	33.7	73.68
A0A7P0Z4F7	WP_154211947.1	68.421	19	2	2	4	19	109	126	43	33.7	73.68
A0A7P0Z4F7	WP_392484228.1	68.421	19	2	2	4	19	109	126	43	33.7	73.68
A0A7P0Z4F7	WP_115294331.1	68.421	19	2	2	4	19	109	126	43	33.7	73.68
A0A7P0Z4F7	WP_259504443.1	64.706	17	5	1	4	19	113	129	43	33.7	70.59
A0A7P0Z4F7	MDO8313240.1	76.923	13	3	0	6	18	25	37	43	33.7	84.62
A0A7P0Z4F7	MEK6420313.1	75	16	3	1	4	18	61	76	43	33.7	81.25
A0A7P0Z4F7	WP_206131686.1	75	16	3	1	4	18	61	76	43	33.7	81.25
A0A7P0Z4F7	CAH0650225.1	68.421	19	2	2	4	19	159	176	43	33.7	73.68
A0A7P0Z4F7	SUD79023.1	68.421	19	2	2	4	19	159	176	43	33.7	73.68
A0A7P0Z4F7	MBK7146146.1	57.895	19	7	1	4	21	217	235	44	33.7	68.42
A0A7P0Z4F7	MBK7042388.1	63.158	19	6	1	4	21	217	235	44	33.7	68.42
A0A7P0Z4F7	MBI2396502.1	57.895	19	7	1	4	21	217	235	44	33.7	68.42
A0A7P0Z4F7	MBP9153658.1	63.158	19	6	1	4	21	217	235	44	33.7	68.42
A0A7P0Z4F7	MBK6728957.1	57.895	19	7	1	4	21	217	235	44	33.7	68.42
A0A7P0Z4F7	WP_038053911.1	70.588	17	5	0	3	19	177	193	44	33.7	76.47
